# Reproducible and fully automated testing of nocifensive behavior in mice

**DOI:** 10.1101/2023.04.13.536768

**Authors:** Christopher Dedek, Mehdi A. Azadgoleh, Steven A. Prescott

## Abstract

Pain in rodents is often inferred from their withdrawal to noxious stimulation, using the threshold stimulus intensity or response latency to quantify pain sensitivity. This usually involves applying stimuli by hand and measuring responses by eye, which limits reproducibility and throughput to the detriment of preclinical pain research. Here, we describe a device that standardizes and automates pain testing by providing computer-controlled aiming, stimulation, and response measurement. Optogenetic and thermal stimuli are applied to the hind paw using blue and infrared light, respectively. Red light delivered through the same light path assists with aiming, and changes in its reflectance off the paw are used to measure paw withdrawal latency with millisecond precision at a fraction of the cost and data processing associated with high-speed video. Using standard video, aiming was automated by training a neural network to recognize the paws and move the stimulator using motorized linear actuators. Real-time data processing allows for closed-loop control of stimulus initiation and termination. We show that stimuli delivered with this device are significantly less variable than hand-delivered stimuli, and that reducing stimulus variability is crucial for resolving stimulus-dependent variations in withdrawal. Slower stimulus waveforms whose stable delivery is made possible with this device reveal details not evident with typical photostimulus pulses. Moreover, the substage video reveals a wealth of “spontaneous” behaviors occurring before and after stimulation that can considered alongside withdrawal metrics to better assess the pain experience. Automation allows comprehensive testing to be standardized and carried out efficiently.
