## Supplementary Table 1 for "Reproducible and fully automated testing of nocifensive behavior in mice"

### Sheet: Sheet1
# (on Fig S1)	Item	Supplier	Part# (or details)	URL
1	breadboard	ThorLabs	MSB1823	https://www.thorlabs.com/thorproduct.cfm?partnumber=MSB1823
2	filter Cube	ThorLabs	DFM1*	https://www.thorlabs.com/thorproduct.cfm?partnumber=DFM1
	dichroic mirror	ThorLabs	DMLP900R	https://www.thorlabs.com/thorproduct.cfm?partnumber=DMLP900R
3	IR laser	Laser Home (eBaY)	(980 nm, 3 W, PS-II, analog modulation)	https://www.ebay.com/itm/3W-3000mW-980nm-IR-Laser-Dot-Diode-Module-TTL-Analog-TEC-Power-Adjustable/132186133286?_trkparms=aid%3D1110006%26algo%3DHOMESPLICE.SIM%26ao%3D1%26asc%3D20160323102634%26meid%3Db67e2a525c8c451ab64dd5f8f7c33c16%26pid%3D100623%26rk%3D1%26rkt%3D5%26sd%3D123583244040%26itm%3D132186133286%26pmt%3D0%26noa%3D1%26pg%3D2047675%26algv%3DDefaultOrganic&_trksid=p2047675.c100623.m-1
3->2	adjustable lens tube	ThorLabs	SM1V05	https://www.thorlabs.com/thorproduct.cfm?partnumber=SM1V05
	plano-convex lens	ThorLabs	LA1986	https://www.thorlabs.com/thorproduct.cfm?partnumber=LA1986-AB
4	filter Cube	ThorLabs	CM1-DCH	https://www.thorlabs.com/thorproduct.cfm?partnumber=CM1-DCH
	dichroic mirror	ThorLabs	DMLP550R	https://www.thorlabs.com/thorproduct.cfm?partnumber=DMLP550R
4->2	0.5" coupler	ThorLabs	SM1T2**	https://www.thorlabs.com/thorproduct.cfm?partnumber=SM1T2
5	red LED	ThorLabs	M625L4	https://www.thorlabs.com/thorproduct.cfm?partnumber=M625L4
	LED Driver	ThorLabs	LEDD1B	https://www.thorlabs.com/thorproduct.cfm?partnumber=LEDD1B
	power supply	ThorLabs	KPS201	https://www.thorlabs.com/thorproduct.cfm?partnumber=KPS201
5->4	0.5" coupler	ThorLabs	SM1T2**	https://www.thorlabs.com/thorproduct.cfm?partnumber=SM1T2
	collimator	ThorLabs	SM1U***	https://www.thorlabs.com/thorproduct.cfm?partnumber=SM1U
6	blue LED (for ChR2)	ThorLabs	M455L4****	https://www.thorlabs.com/thorproduct.cfm?partnumber=M455L4
	LED Driver	ThorLabs	LEDD1B	https://www.thorlabs.com/thorproduct.cfm?partnumber=LEDD1B
	power supply	ThorLabs	KPS201	https://www.thorlabs.com/thorproduct.cfm?partnumber=KPS201
6->4	0.5" coupler	ThorLabs	SM1T2**	https://www.thorlabs.com/thorproduct.cfm?partnumber=SM1T2
	collimator	ThorLabs	SM1U***	https://www.thorlabs.com/thorproduct.cfm?partnumber=SM1U
	neutral density filter	ThorLabs	NE07A	https://www.thorlabs.com/thorproduct.cfm?partnumber=NE07A
7	cage cube and mirror	ThorLabs	CCM1-G01	https://www.thorlabs.com/thorproduct.cfm?partnumber=CCM1-G01
7->2	0.5" coupler	ThorLabs	SM1T2**	https://www.thorlabs.com/thorproduct.cfm?partnumber=SM1T2
8	adjustable lens tube	ThorLabs	SM1V05	https://www.thorlabs.com/thorproduct.cfm?partnumber=SM1V05
	plano-convex lens	ThorLabs	LA1422-AB	https://www.thorlabs.com/thorproduct.cfm?partnumber=LA1422-AB
9	detector	ThorLabs	PDA100A2	https://www.thorlabs.com/thorproduct.cfm?partnumber=PDA100A2
	resistor	ThorLabs	T4119	https://www.thorlabs.com/thorproduct.cfm?partnumber=T4119
10	adjustable lens tube	ThorLabs	SM1V10	https://www.thorlabs.com/thorproduct.cfm?partnumber=SM1V10
	lense tube	ThorLabs	SM1M10	https://www.thorlabs.com/thorproduct.cfm?partnumber=SM1M10
	biconvex lens	ThorLabs	LB1027-A	https://www.thorlabs.com/thorproduct.cfm?partnumber=LB1027-A
	notch filter	ThorLabs	FBH630-10 (replaces FB630-10)	https://www.thorlabs.com/thorproduct.cfm?partnumber=FBH630-10
11	vertical post, 1"	ThorLabs	TRA1	https://www.thorlabs.com/thorproduct.cfm?partnumber=TRA1
	right-angle clamp	ThorLabs	RA90	https://www.thorlabs.com/thorproduct.cfm?partnumber=RA90
	horizontal post, 0.75"	ThorLabs	TRA075	https://www.thorlabs.com/thorproduct.cfm?partnumber=TRA075
12	vertical post, 1"	ThorLabs	TRA1	https://www.thorlabs.com/thorproduct.cfm?partnumber=TRA1
	right-angle clamp	ThorLabs	RA90	https://www.thorlabs.com/thorproduct.cfm?partnumber=RA90
	horizontal post, 2"	ThorLabs	TRA2	https://www.thorlabs.com/thorproduct.cfm?partnumber=TRA2
	rotating clamp	ThorLabs	SWC	https://www.thorlabs.com/thorproduct.cfm?partnumber=SWC
	borescope	T TAKMLY (Amazon)		https://www.amazon.ca/Seesi-Endoscope-Waterproof-Inspection-Semi-Rigid/dp/B07PBF6DX5/ref=sr_1_5?crid=1OVT6M4FRNDU&keywords=borescope%2Btakmly&qid=1672246947&sprefix=boroscope%2Btakmly%2Caps%2C78&sr=8-5&th=1
	Alternatives:
*	filter cube (3D printed base required)	ThorLabs	CM1-DCH	https://www.thorlabs.com/thorproduct.cfm?partnumber=CM1-DCH
**	0.5" coupler	ThorLabs	SM1T4	https://www.thorlabs.com/thorproduct.cfm?partnumber=SM1T4
	spanner wrench	ThorLabs	SPW502	https://www.thorlabs.com/thorproduct.cfm?partnumber=SPW502
***	Condenser Lens	ThorLabs	ACL2520U	https://www.thorlabs.com/thorproduct.cfm?partnumber=ACL2520U
	slotted lens tube, 2"	ThorLabs	SM1L20C	https://www.thorlabs.com/thorproduct.cfm?partnumber=SM1L20C
	Necessary extras:
	Safety glasses for IR	ThorLabs	LG1	https://www.thorlabs.com/thorproduct.cfm?partnumber=LG1
	IR detector card	ThorLabs	VRC4	https://www.thorlabs.com/thorproduct.cfm?partnumber=VRC4
	End caps	ThorLabs	SM1CP2	https://www.thorlabs.com/thorproduct.cfm?partnumber=SM1CP2
	Spanner wrench	ThorLabs	SPW602	https://www.thorlabs.com/thorproduct.cfm?partnumber=SPW602
	Retaining rings	ThorLabs	SM1RR	https://www.thorlabs.com/thorproduct.cfm?partnumber=SM1RR
	Set screws, 1/4"20	ThorLabs	SS25E63D	https://www.thorlabs.com/thorproduct.cfm?partnumber=SS25E63D
	Adapters, 1/4"20 to 8-32	ThorLabs	AP8E25E	https://www.thorlabs.com/thorproduct.cfm?partnumber=AP8E25E
	High-speed videography:
	Chronos1.4 camera	Krontech	(32 GB RAM, monochrome, computar 12.5-77 mm lens)	https://www.krontech.ca/product/chronos-1-4-high-speed-camera
	Tripod	NEEWER Store (Amazon)		https://www.amazon.ca/Neewer-Professional-centimeters-Aluminum-kilograms/dp/B01I1C9F0E/ref=sr_1_101?dchild=1&keywords=tripod&qid=1628002849&sr=8-101&th=1
	IR light source	ORDRO-1 (Amazon)		https://www.amazon.ca/Rechargeable-Infrared-Illuminator-Photography-Accessory/dp/B085HJFNHT/ref=sr_1_3?crid=GDNM37C5R3AJ&keywords=LN-3+Studio+IR+LED+Light+USB+Rechargeable+Infrared+Night+Vision+Infrared+Illuminator+for+DSLR+Camera+Photography+Lighting+Accessory&qid=1641936893&sprefix=ln-3+studio+ir+led+light+usb+rechargeable+infrared+night+vision+infrared+illuminator+for+dslr+camera+photography+l…
	For spot size control:
	slotted lens tube, 2"	ThorLabs	SM1L20C	https://www.thorlabs.com/thorproduct.cfm?partnumber=SM1L20C
	best form lens x2	ThorLabs	LBF254-040	https://www.thorlabs.com/thorproduct.cfm?partnumber=LBF254-040
	diaphragm	ThorLabs	SM1D12D	https://www.thorlabs.com/thorproduct.cfm?partnumber=SM1D12D#ad-image-0
	Platform and enclosures:
	tubes	uxcell (Amazon)	61mm ID x 65mm OD	https://www.amazon.ca/gp/product/B08ZM4G45W/ref=ox_sc_act_title_4?smid=A24JGA3DO5B17D&psc=1
	magnet	DIYMAG (Amazon)	60x30x3 mm	https://www.amazon.ca/DIYMAG-Neodymium-Magnets-Double-Sided-Adhesive/dp/B07T3PNB6H/ref=sr_1_59_sspa?keywords=rare%2Bearth%2Bmagnets&qid=1671230790&sprefix=rare%2Be%2Caps%2C100&sr=8-59-spons&spLa=ZW5jcnlwdGVkUXVhbGlmaWVyPUEyWUJBNTRUQklMU09KJmVuY3J5cHRlZElkPUEwMjYzNTQ1MzRBSk00NFJaM0xKWSZlbmNyeXB0ZWRBZElkPUEwMjYyMTU4MUlUWlQyUTMwTEhBUyZ3aWRnZXROYW1lPXNwX2J0ZiZhY3Rpb249Y2xpY2tSZWRpcmVjdCZkb05vdExvZ0Ns…
	T-slot connectors	boeray (Amazon)		https://www.amazon.ca/gp/product/B01GZYK84C/ref=ox_sc_act_title_1?smid=A3J5E5ZOT6VBB2&psc=1
	brackets	SeekLiny (Amazon)		https://www.amazon.ca/gp/product/B0B289CSZH/ref=ox_sc_act_title_3?smid=A2DGLVBBDAJTOF&psc=1
	Position control
	Coarse Axis
	linear actuator (94 cm)	TBI Motion	KP04610VN-1-940-H+F16C01
	stepper motor	Trinamic Motion Control GmbH (Digi-Key)	QSH5718-51-28-101	https://www.digikey.ca/en/products/detail/trinamic-motion-control-gmbh/QSH5718-51-28-101/4843429
	coupler	CNCTOPBAOS (Amazon)	6.35x8mm, D25L30	https://www.amazon.ca/gp/product/B089ZQQ4HF/ref=ppx_yo_dt_b_search_asin_title?ie=UTF8&psc=1
	control board	Trinamic Motion Control GmbH (Digi-Key)	700-TMC5130-EVAL-KIT	https://www.digikey.ca/en/products/detail/trinamic-motion-control-gmbh/TMC5130-EVAL-KIT/5030142?s=N4IgTCBcDaIOwAYEFoAqBZAwgVgIwGYUBRANQEEAZZAaQElUQBdAXyA
	Fine Axis
	linear actuator x2 (20 cm)	TBI Motion	KP02602KN-1-200-H-F03
	stepper motor x 2		uxcell 5mm to 5mm Shaft Coupling 25mm Length 20mm Diameter Stepper Motor Coupler Aluminum Alloy Joint Connector for 3D Printer CNC Machine DIY Encoder (5mm x 5mm)
	coupler
	control board	Trinamic Motion Control GmbH (Digi-Key)	TMC5072-EVAL (1460-1147-ND)	https://www.digikey.ca/en/products/detail/trinamic-motion-control-gmbh/TMC5072-EVAL/5325760?s=N4IgTCBcDaIIwBYBsAGAtHRB2NA5AIiALoC%2BQA
	control board	Trinamic Motion Control GmbH (Digi-Key)	LANDUNGSBRUCKE K20 EVAL BRD	https://www.digikey.ca/en/products/detail/trinamic-motion-control-gmbh/LANDUNGSBRUECKE/5325766?s=N4IgTCBcDaIDIEEByARAqkg4gZQEICU0BhAaQFEACEsABgrIDUE4KCUQBdAXyA
	Other
	Power supply
	Joystick		Game Controller, Wireless Controller Double Vibration Control Joypad Compatible for Series 3 System, with Charger Cable (Made by 3rd Party)
